# Insights from a mobile healthcare clinic in Madagascar: Diversity and dynamics of viruses from febrile individuals in rural subsistence communities

**DOI:** 10.64898/2026.10.07.757397

**Authors:** Elise N. Paietta, Andriantiana Tsirimanana, Rachel A. Johnston, Tanguy F. Razafiarimihoby, Olesya Ravaoharimbola, Simona Kraberger, Camille M.M. DeSisto, Emmanuel Silva Orozco, Melodi Anahtar, Brian McAdoo, Eric Baitchman, Sakib Burza, Matthew Scotch, Arvind Varsani

## Abstract

Communities living in biodiversity hotspots are at increased risk of pathogen exposure and spread due to insufficient access to nutrition, clean water, and sanitation. Viruses, in particular, have high epidemic and spillover potential, and widespread health impacts, yet, viral diversity and dynamics remain understudied in many high-risk regions. In Madagascar, a hotspot with unparalleled biodiversity, socioeconomic constraints, and a heavy burden of infectious diseases, ongoing healthcare initiatives provide opportunities to survey circulating viral diversity. Here, we used a metagenomic workflow to characterize the viromes of oral/nasal swabs from febrile individuals visiting a mobile healthcare clinic in southeastern Madagascar, of which 49% were malaria-positive (*Plasmodium falciparum*). We characterized sequences of human-infecting viruses from twelve families *(Adenoviridae, Anelloviridae, Orthoherpesviridae, Papillomaviridae, Polyomaviridae*, *Astroviridae, Coronaviridae, Matonaviridae, Orthomyxoviridae, Paramyxoviridae, Picornaviridae,* and *Sedoreoviridae*). These viral sequences generally showed high similarity to known lineages circulating globally, but multiple viruses considered rare or emerging were identified (e.g. enterovirus C105, enterovirus C117). While we did not detect a significant association between malaria status and pathogenic virus presence, younger individuals had higher odds of having a pathogenic virus. Nonpathogenic viruses in *Anelloviridae* were prevalent and diverse with richness ranging from 0 to 70. Individuals with *P. falciparum* or a pathogenic virus tended to share more anelloviruses. We also detected viruses that are protist-associated, plant-infecting, or with unknown hosts. Overall, our work documents extensive viral diversity in Madagascar, highlighting how metagenomic workflows can be used to build viral genomic resources for pathogen surveillance in regions with high infectious disease burden.
