## Supplementary Table 1 for "Insights from a mobile healthcare clinic in Madagascar: Diversity and dynamics of viruses from febrile individuals in rural subsistence communities"

### Sheet: Supp Table 1
Supplementary Table 1. Summary of sequences characterized in this study and accompanying mean coverage and read count data.
DNA VIRUSES (excluding anelloviruses - see Supplementary Table 2)
Virus Family	Virus Genus	Virus Species	Virus Name		Accession	Length (nt)	Mean Coverage	Read count	Gaps
Polyomaviridae	Alphapolyomavirus	Alphapolyomavirus quintihominis	Merkel cell PyV		PZ726174	5392	54.9	669	-
					PZ726173	5392	221.7	7585	-
					PZ726172	5382	57.8	1948	-
Polyomaviridae	Betapolyomavirus	Betapolyomavirus quartihominis	WU PyV		PZ726221	5229	9157.7	302093	-
					PZ726220	5229	120613	3964884	-
					PZ726219	5229	666.5	21952	-
					PZ726218	5229	48.8	1609	-
					PZ726217	5228	13962.7	451256	-
Polyomaviridae	Deltapolyomavirus	Deltapolyomavirus undecihominis	STL PyV		PZ726216	4776	68.5	2064	-
Papillomaviridae	Betapapillomavirus	Betapapillomavirus 1	HPV type 47		PZ726168	7723	6.2	21952	-
Papillomaviridae	Betapapillomavirus	Betapapillomavirus 3	HPV type 49		PZ726169	7575	46.3	2247	-
Papillomaviridae	Gammapapillomavirus	nonestablished species	Similar to HPV-mSK_227		PZ726171	7263	244.2	11281	-
Papillomaviridae	Gammapapillomavirus	nonestablished species	Similar to HPV-mSK_020		PZ726170	7253	7.13	337	-
Papillomaviridae	Betapapillomavirus	Betapapillomavirus 2	HPV type 23		PZ726167	7324	7.2	332	-
Adenoviridae	Mastadenovirus	Mastadenovirus caesari	Human adenovirus 89		PZ726818	35906	14.8	2998	Gap at position 8415-8431
			Human adenovirus 1		PZ726819	35986	6.9	1410	Gaps at position 13407-13516; 22724-22738; 30336-30396
Orthoherpesviridae	Cytomegalovirus	Cytomegalovirus humanbeta5	Human betaherpesvirus 5 (HCMV)		PZ726821	234144	46.5	69324	Gaps at position 194033-194134; 232864-233023
Orthoherpesviridae	Lymphocryptovirus	Lymphocryptovirus humangamma4	Human gammaherpesvirus 4 (EBV)		PZ726820	167614	15.4	16010	-
Redondoviridae	Torbevirus	Torbevirus viento	Human vientovirus		PZ726175	3049	17693.6	345942	-
					PZ726176	3040	94.3311	1841	-
					PZ726177	3040	1226.01	23866	-
					PZ726178	3054	17.0754	335	-
					PZ726182	3036	75.04	1473	-
					PZ726183	3036	5.3813	104	-
					PZ726184	3046	26.28	519	-
					PZ726186	3029	90.2451	1744	-
					PZ726190	3030	75.8	1465	-
					PZ726191	3055	2378.76	46557	-
					PZ726192	3038	41.52	804	-
					PZ726193	3056	45.83	900	-
					PZ726195	3056	41.85	815	-
					PZ726198	3048	57.8344	1132	-
					PZ726201	3035	349.41	6759	-
					PZ726202	3046	81.2918	1584	-
					PZ726203	3048	227.82	4415	-
					PZ726204	3053	13.25	258	-
					PZ726210	3036	151.88	2903	-
					PZ726211	3037	21.091	418	-
					PZ726179	3035	10.71	209	-
					PZ726180	3037	70.11	1363	-
					PZ726196	3050	33.4	718	-
					PZ726200	3073	568.48	11220	-
					PZ726208	3063	8.59	168	-
					PZ726209	3056	20.169	397	-
Redondoviridae	Torbevirus	Torbevirus brisa	Human brisavirus		PZ726185	3033	34.39	662	-
					PZ726187	3031	28.39	551	-
					PZ726188	3031	40.059	767	-
					PZ726189	3033	6.1	126	-
					PZ726194	3034	1363.79	26599	-
					PZ726197	3039	73.86	1441	-
					PZ726199	3030	732.13	14241	-
					PZ726205	3050	356.28	7003	-
					PZ726181	3035	6.2289	120	-
					PZ726206	3054	151.99	2989	-
					PZ726207	3032	4.338	84	-
Geminiviridae	Begomovirus	Begomovirus warburgi	South African cassava mosaic virus		PZ726212	2800	284	14.7	-
					PZ726215	2800	43.2	843	-
					PZ726213	2762	324.4	6546	-
					PZ726214	2758	13.9	261	-
Geminiviridae	Begomovirus	Begomovirus manihotisafricaense	East African cassava mosaic Cameroon virus		PZ726165	2799	27.8	549	-
					PZ726166	2799	107.3	2131	-
Geminiviridae	Begomovirus	Begomovirus gossypigeziraense	Bean leaf curl Madagascar virus		PZ726164	2752	79.3	1542	-
RNA VIRUSES
Virus Family	Virus Genus	Virus Species	Virus Name	Genotype	Accession	Length (nt)	Mean Coverage (x)	Read count	Gaps
Astroviridae	Mamastrovirus	Mamastrovirus hominis	Human astrovirus type 3	HAstV-3	PZ726271	6719	21.4	971	-
Coronaviridae	Betacoronavirus	Betacoronavirus gravedinis	Human coronavirus OC43	OC43	PZ726240	30554	8976.8	1002195	-
				OC43	PZ726265	30736	8325.5	1360533	-
				OC43	PZ726249	30736	1689.6	295948	-
Coronaviridae	Betacoronavirus	Betacoronavirus hongkongense	Human coronavirus HKU1	HKU1	PZ726233	29876	47	9359	Gaps at position 6882-7338; 9671-9956; 11234-11245; 15001-15010; 18989-19031; 21450-21479
Matonaviridae	Rubivirus	Rubivirus rubellae	Rubella virus	2B	PZ726241	9749	1087.5	47422	Gap at position 3051-3075
				2B	PZ726242	9715	137.5	6155	Gap at position 3081-3104
Orthomyxoviridae	Gammainfluenzavirus	Gammainfluenzavirus influenzae	Influenza C virus	-	PZ716972	2387	7474.5	301786 (concatenated)
					PZ716971	2377	9253.3		-
					PZ716973	2179	6513		-
					PZ716975	2074	6941.8		-
					PZ716974	1789	7792.5		-
					PZ716977	1172	6761.9		-
					PZ716976	932	4138.3		-
					PZ716978	2373	552.9	19533 (concatenated)
					PZ716979	2366	613.2		-
					PZ716980	2174	462.2		-
					PZ716981	2091	442.7		-
					PZ716982	1817	490.7		-
					PZ716983	1196	442.6		-
					PZ716984	911	246.7		-
Paramyxoviridae	Orthorubulavirus	Orthorubulavirus parotitidis	Human parainfluenza virus type 2	G1A	PZ726274	15621	1302.9	117812	-
				G1C	PZ726243	15622	49.3	4408	-
				G1A	PZ726228	15564	135.8	11973	-
Paramyxoviridae	Respirovirus	Respirovirus pneumoniae	Human parainfluenza virus type 3	C3A	PZ726269	15429	1897.7	175026	-
				C3A	PZ726247	15415	2461.5	209712	-
				C3A	PZ726264	15413	643.9	57253	-
				C3A	PZ726232	15450	16641.4	1705729	-
				C3A	PZ726266	15324	43.3	3797	-
Picornaviridae	Enterovirus	Enterovirus alphacoxsackie	Coxsackievirus A6	A6	PZ726267	7349	459.3	19564	-
Picornaviridae	Enterovirus	Enterovirus betacoxsackie	Coxsackievirus B4	B4	PZ726272	7361	13.3	533	-
Picornaviridae	Enterovirus	Enterovirus coxsackiepol	Enterovirus C105	C105	PZ726250	7354	61.8	2722	-
				C105	PZ726253	7353	1259.8	55782	-
Picornaviridae	Enterovirus	Enterovirus coxsackiepol	Enterovirus C117	C117	PZ726222	7351	1062.8	40696	-
Picornaviridae	Enterovirus	Enterovirus alpharhino	Rhinovirus A1	A1	PZ726254	7085	283.6	11681	-
Picornaviridae	Enterovirus	Enterovirus alpharhino	Rhinovirus A19	A19	PZ726238	7076	57.7	2467	-
Picornaviridae	Enterovirus	Enterovirus alpharhino	Rhinovirus A20	A20	PZ726268	7105	723	23162	-
				A20	PZ726270	6857	42.7	1774	-
Picornaviridae	Enterovirus	Enterovirus alpharhino	Rhinovirus A45	A45	PZ726256	7074	4792.1	168691	-
Picornaviridae	Enterovirus	Enterovirus alpharhino	Rhinovirus A77	A77	PZ726262	7090	30.8	1101	-
Picornaviridae	Enterovirus	Enterovirus alpharhino	Rhinovirus A89	A89	PZ726239	7054	36.2	1425	-
				A89	PZ726246	7116	108.6	4637	-
				A89	PZ726248	6970	108.4	4038	-
				A89	PZ726263	7113	241.7	10034	-
Picornaviridae	Enterovirus	Enterovirus cerhino	Rhinovirus C2	C2	PZ726255	7030	335.8	11422	-
				C2	PZ726258	6878	822.9	27966	-
				C2	PZ726259	7056	1236.9	51368	-
				C2	PZ726260	7033	6470.3	268477	-
Picornaviridae	Enterovirus	Enterovirus cerhino	Rhinovirus C7	C7	PZ726273	7035	1464	60287	-
Picornaviridae	Enterovirus	Enterovirus cerhino	Rhinovirus C10	C10	PZ726231	6997	1903.8	79651	-
Picornaviridae	nonestablished genus	nonestablished species	Madahom bibyvirus 1	-	PZ726245	8510	11.9	682	Estimated gap at position 5303-5369
Sedoreoviridae	Rotavirus	Rotavirus alphagastroenteritidis	Rotavirus A	R1	PZ726277	3291	198.1	18948 (concatenated)
				C1	PZ726278	2701	181.9		-
				M1	PZ726279	2583	153.2		-
				P[6]	PZ726280	2346	179.9		-
				A1	PZ726281	1544	164.1		-
				I1	PZ726282	1284	102.2		-
				T1	PZ726284	1075	200.2		-
				N1	PZ726285	1030	240		-
				G12	PZ726283	1043	220.3		-
				E1	PZ726286	652	114.9		-
				H1	PZ726287	657	117.2		-
Statovirus: non-established family	nonestablished genus	nonestablished species	Madahom restvirus 2	-	PZ726237	4563	44.1	1192	-
Statovirus: non-established family	nonestablished genus	nonestablished species	Madahom restvirus 1	-	PZ726225	4628	261.5	5725	-
Tombus-like: non-established family	nonestablished genus	nonestablished species	Madahom tblv virus 1	-	PZ726226	4530	2064	16362	-
Alphaflexviridae	Potexvirus	Potexvirus sp.	Potexvirus	-	PZ726276	6638	6.9	313	Gaps at position 3702-3715; 5146-5162
Virgaviridae	Tobamovirus	Tobamovirus sp.	Tobacco mosaic virus	-	PZ726223	6370	518.8	22235	-
					PZ726224	6364	48.7	2072	-
					PZ726227	6337	206.1	8724	-
					PZ726229	6351	116.1	4940	-
					PZ726230	6334	189.1	7972	-
					PZ726234	6288	11635.4	499422	-
					PZ726235	6249	33.4	1404	-
					PZ726236	6339	491.2	20772	-
					PZ726244	6286	36.7	1590	-
					PZ726251	6358	19.7	842	-
					PZ726252	6361	964.2	41348	-
					PZ726257	6338	59.8	2546	-
					PZ726261	6286	79	3349	-
					PZ726275	6288	65.2	2756	-
