## Supplementary Table 2 for "Insights from a mobile healthcare clinic in Madagascar: Diversity and dynamics of viruses from febrile individuals in rural subsistence communities"

### Sheet: Supplementary_Table_2_v3
Supplementary Table 2. Summary of sequences in the Anelloviridae family characterized in this study and accompanying mean coverage and read count data.
Genus	Organism	Accession	Length (nts)	Read Count	Mean Coverage
Alphatorquevirus	Madahom torque teno virus 309	PZ726713	3779	488	20.1956
Alphatorquevirus	Madahom torque teno virus 310	PZ726775	3764	15899	664.088
Alphatorquevirus	Madahom torque teno virus 311	PZ726528	3745	5861	245.83
Alphatorquevirus	Madahom torque teno virus 312	PZ726467	3861	8876	360.092
Alphatorquevirus	Madahom torque teno virus 313	PZ726288	3789	5427	224.33
Alphatorquevirus	Madahom torque teno virus 314	PZ726805	3783	6388	264.775
Alphatorquevirus	Madahom torque teno virus 318	PZ726337	3742	67358	2832.02
Alphatorquevirus	Madahom torque teno virus 59	PZ726468	3740	373711	15667.6
Alphatorquevirus	Madahom torque teno virus 59	PZ726476	3741	1536	64.5277
Betatorquevirus	Madahom torque teno virus 1	PZ726397	2864	13648	747.339
Betatorquevirus	Madahom torque teno virus 1	PZ726442	2864	305	16.713
Betatorquevirus	Madahom torque teno virus 1	PZ726512	2864	1275	69.717
Betatorquevirus	Madahom torque teno virus 1	PZ726527	2864	250	13.8235
Betatorquevirus	Madahom torque teno virus 1	PZ726587	2864	345	18.9853
Betatorquevirus	Madahom torque teno virus 10	PZ726482	2888	399	21.5555
Betatorquevirus	Madahom torque teno virus 10	PZ726505	2888	11631	631.406
Betatorquevirus	Madahom torque teno virus 10	PZ726579	2888	5369	291.247
Betatorquevirus	Madahom torque teno virus 100	PZ726478	2866	338	18.711
Betatorquevirus	Madahom torque teno virus 101	PZ726602	2873	2700	148.365
Betatorquevirus	Madahom torque teno virus 102	PZ726779	2873	928	50.6853
Betatorquevirus	Madahom torque teno virus 103	PZ726303	2866	286	15.687
Betatorquevirus	Madahom torque teno virus 104	PZ726302	2872	232	12.6506
Betatorquevirus	Madahom torque teno virus 105	PZ726511	2873	1186	64.9559
Betatorquevirus	Madahom torque teno virus 106	PZ726465	2873	885	48.5395
Betatorquevirus	Madahom torque teno virus 107	PZ726324	2864	228	12.535
Betatorquevirus	Madahom torque teno virus 108	PZ726615	2866	1750	96.116
Betatorquevirus	Madahom torque teno virus 109	PZ726297	2864	513	28.0866
Betatorquevirus	Madahom torque teno virus 11	PZ726597	2917	197	10.6469
Betatorquevirus	Madahom torque teno virus 11	PZ726683	2917	206	11.0824
Betatorquevirus	Madahom torque teno virus 11	PZ726776	2917	12621	675.611
Betatorquevirus	Madahom torque teno virus 110	PZ726392	2872	990	54.0856
Betatorquevirus	Madahom torque teno virus 111	PZ726722	2869	658	35.9217
Betatorquevirus	Madahom torque teno virus 112	PZ726800	2871	230	12.7053
Betatorquevirus	Madahom torque teno virus 113	PZ726581	2869	959	52.7106
Betatorquevirus	Madahom torque teno virus 114	PZ726357	2870	588	32.0452
Betatorquevirus	Madahom torque teno virus 115	PZ726660	2870	366	19.9592
Betatorquevirus	Madahom torque teno virus 116	PZ726412	2867	203	11.1428
Betatorquevirus	Madahom torque teno virus 117	PZ726732	2872	860	47.155
Betatorquevirus	Madahom torque teno virus 118	PZ726539	2871	559	30.4686
Betatorquevirus	Madahom torque teno virus 119	PZ726438	2868	428	23.3738
Betatorquevirus	Madahom torque teno virus 12	PZ726358	2863	229	12.5533
Betatorquevirus	Madahom torque teno virus 12	PZ726756	2862	183	10.045
Betatorquevirus	Madahom torque teno virus 120	PZ726677	2868	164	9.03422
Betatorquevirus	Madahom torque teno virus 121	PZ726301	2875	183	10.0921
Betatorquevirus	Madahom torque teno virus 122	PZ726509	2876	283	15.5172
Betatorquevirus	Madahom torque teno virus 123	PZ726405	2860	314	17.3572
Betatorquevirus	Madahom torque teno virus 124	PZ726796	2861	259	14.2623
Betatorquevirus	Madahom torque teno virus 125	PZ726323	2875	619	33.978
Betatorquevirus	Madahom torque teno virus 126	PZ726291	2858	2032	112.319
Betatorquevirus	Madahom torque teno virus 127	PZ726513	2858	4039	223.106
Betatorquevirus	Madahom torque teno virus 128	PZ726619	2859	87	4.80436
Betatorquevirus	Madahom torque teno virus 129	PZ726441	2876	248	13.6691
Betatorquevirus	Madahom torque teno virus 13	PZ726389	2982	1988	104.384
Betatorquevirus	Madahom torque teno virus 13	PZ726559	2982	688	36.4078
Betatorquevirus	Madahom torque teno virus 130	PZ726484	2859	211	11.546
Betatorquevirus	Madahom torque teno virus 131	PZ726463	2875	647	35.1457
Betatorquevirus	Madahom torque teno virus 132	PZ726542	2862	417	22.7622
Betatorquevirus	Madahom torque teno virus 133	PZ726543	2862	1414	77.1829
Betatorquevirus	Madahom torque teno virus 134	PZ726541	2863	341	18.7906
Betatorquevirus	Madahom torque teno virus 135	PZ726795	2874	1054	57.4446
Betatorquevirus	Madahom torque teno virus 136	PZ726456	2863	164	9.02986
Betatorquevirus	Madahom torque teno virus 137	PZ726679	2861	166	9.07156
Betatorquevirus	Madahom torque teno virus 138	PZ726510	2875	1789	97.6895
Betatorquevirus	Madahom torque teno virus 139	PZ726651	2861	1684	93.1144
Betatorquevirus	Madahom torque teno virus 14	PZ726361	2896	434	23.7232
Betatorquevirus	Madahom torque teno virus 14	PZ726641	2869	408	21.9246
Betatorquevirus	Madahom torque teno virus 140	PZ726544	2862	754	41.5291
Betatorquevirus	Madahom torque teno virus 141	PZ726583	2861	746	41.1191
Betatorquevirus	Madahom torque teno virus 142	PZ726295	2849	136	7.42757
Betatorquevirus	Madahom torque teno virus 143	PZ726593	2818	5592	312.31
Betatorquevirus	Madahom torque teno virus 144	PZ726801	2818	1256	69.7901
Betatorquevirus	Madahom torque teno virus 145	PZ726336	2817	169	9.34946
Betatorquevirus	Madahom torque teno virus 146	PZ726644	2820	205	11.2588
Betatorquevirus	Madahom torque teno virus 147	PZ726772	2819	197	10.97
Betatorquevirus	Madahom torque teno virus 148	PZ726327	2818	233	12.8812
Betatorquevirus	Madahom torque teno virus 149	PZ726368	2814	156	8.75375
Betatorquevirus	Madahom torque teno virus 15	PZ726453	2897	6467	351.479
Betatorquevirus	Madahom torque teno virus 15	PZ726501	2897	889	48.2031
Betatorquevirus	Madahom torque teno virus 150	PZ726473	2813	181	10.0045
Betatorquevirus	Madahom torque teno virus 151	PZ726769	2813	373	20.8532
Betatorquevirus	Madahom torque teno virus 152	PZ726367	2817	393	21.8316
Betatorquevirus	Madahom torque teno virus 153	PZ726481	2816	406	22.6875
Betatorquevirus	Madahom torque teno virus 154	PZ726702	2815	3827	215.176
Betatorquevirus	Madahom torque teno virus 155	PZ726423	2820	752	41.5382
Betatorquevirus	Madahom torque teno virus 156	PZ726621	2825	516	28.7738
Betatorquevirus	Madahom torque teno virus 157	PZ726733	2825	428	23.8086
Betatorquevirus	Madahom torque teno virus 158	PZ726326	2824	513	28.8871
Betatorquevirus	Madahom torque teno virus 159	PZ726799	2826	367	20.3423
Betatorquevirus	Madahom torque teno virus 16	PZ726582	2864	292	15.9786
Betatorquevirus	Madahom torque teno virus 16	PZ726694	2864	223	12.1455
Betatorquevirus	Madahom torque teno virus 160	PZ726292	2825	194	10.8176
Betatorquevirus	Madahom torque teno virus 161	PZ726427	2825	326	18.0628
Betatorquevirus	Madahom torque teno virus 162	PZ726459	2823	276	15.3397
Betatorquevirus	Madahom torque teno virus 163	PZ726618	2821	960	53.7847
Betatorquevirus	Madahom torque teno virus 164	PZ726400	2820	1802	99.8618
Betatorquevirus	Madahom torque teno virus 165	PZ726472	2824	117	6.49551
Betatorquevirus	Madahom torque teno virus 166	PZ726599	2824	132	7.37509
Betatorquevirus	Madahom torque teno virus 167	PZ726366	2823	853	47.0935
Betatorquevirus	Madahom torque teno virus 168	PZ726791	2812	280	15.7077
Betatorquevirus	Madahom torque teno virus 169	PZ726408	2790	730	40.9981
Betatorquevirus	Madahom torque teno virus 17	PZ726520	2825	765	42.5092
Betatorquevirus	Madahom torque teno virus 17	PZ726594	2798	2349	131.019
Betatorquevirus	Madahom torque teno virus 170	PZ726556	2789	188	10.6957
Betatorquevirus	Madahom torque teno virus 171	PZ726624	2786	700	39.3847
Betatorquevirus	Madahom torque teno virus 172	PZ726401	2799	4572	256.314
Betatorquevirus	Madahom torque teno virus 173	PZ726464	2799	195	10.8211
Betatorquevirus	Madahom torque teno virus 174	PZ726663	2792	5286	297.407
Betatorquevirus	Madahom torque teno virus 175	PZ726522	2779	1823	102.868
Betatorquevirus	Madahom torque teno virus 176	PZ726707	2755	165	9.40461
Betatorquevirus	Madahom torque teno virus 177	PZ726685	2737	171	9.65945
Betatorquevirus	Madahom torque teno virus 178	PZ726557	2783	251	14.2537
Betatorquevirus	Madahom torque teno virus 18	PZ726380	2971	281	14.9238
Betatorquevirus	Madahom torque teno virus 18	PZ726658	2944	7156	382.288
Betatorquevirus	Madahom torque teno virus 180	PZ726433	2781	1081	61.7514
Betatorquevirus	Madahom torque teno virus 181	PZ726680	2800	242	13.4577
Betatorquevirus	Madahom torque teno virus 182	PZ726748	2809	801	44.9744
Betatorquevirus	Madahom torque teno virus 183	PZ726403	2808	167	9.41196
Betatorquevirus	Madahom torque teno virus 184	PZ726309	2807	197	10.9624
Betatorquevirus	Madahom torque teno virus 185	PZ726428	2810	133	7.37744
Betatorquevirus	Madahom torque teno virus 186	PZ726623	2810	3897	218.653
Betatorquevirus	Madahom torque teno virus 187	PZ726792	2810	106	5.87782
Betatorquevirus	Madahom torque teno virus 188	PZ726554	2802	749	42.181
Betatorquevirus	Madahom torque teno virus 189	PZ726523	2801	166	9.42965
Betatorquevirus	Madahom torque teno virus 190	PZ726803	2801	563	31.6322
Betatorquevirus	Madahom torque teno virus 191	PZ726553	2807	574	32.0881
Betatorquevirus	Madahom torque teno virus 192	PZ726816	2807	643	35.7068
Betatorquevirus	Madahom torque teno virus 193	PZ726632	2805	165	9.16497
Betatorquevirus	Madahom torque teno virus 194	PZ726406	2844	261	14.2873
Betatorquevirus	Madahom torque teno virus 195	PZ726516	2844	156	8.64402
Betatorquevirus	Madahom torque teno virus 196	PZ726589	2843	545	30.1404
Betatorquevirus	Madahom torque teno virus 197	PZ726515	2845	2486	138.355
Betatorquevirus	Madahom torque teno virus 198	PZ726307	2844	329	17.9863
Betatorquevirus	Madahom torque teno virus 199	PZ726377	2844	194	10.6919
Betatorquevirus	Madahom torque teno virus 20	PZ726480	2867	1760	96.5407
Betatorquevirus	Madahom torque teno virus 20	PZ726540	2867	757	41.59
Betatorquevirus	Madahom torque teno virus 200	PZ726296	2840	445	24.6454
Betatorquevirus	Madahom torque teno virus 201	PZ726628	2840	165	9.15948
Betatorquevirus	Madahom torque teno virus 202	PZ726334	2839	532	29.4686
Betatorquevirus	Madahom torque teno virus 203	PZ726555	2842	332	18.3577
Betatorquevirus	Madahom torque teno virus 204	PZ726591	2842	966	53.8191
Betatorquevirus	Madahom torque teno virus 205	PZ726675	2841	772	42.3266
Betatorquevirus	Madahom torque teno virus 206	PZ726328	2845	186	10.2839
Betatorquevirus	Madahom torque teno virus 207	PZ726376	2848	4076	224.803
Betatorquevirus	Madahom torque teno virus 208	PZ726378	2848	236	13.0408
Betatorquevirus	Madahom torque teno virus 209	PZ726751	2848	566	31.182
Betatorquevirus	Madahom torque teno virus 21	PZ726696	2820	142	7.95768
Betatorquevirus	Madahom torque teno virus 21	PZ726699	2820	180	9.93558
Betatorquevirus	Madahom torque teno virus 210	PZ726335	2849	282	15.6521
Betatorquevirus	Madahom torque teno virus 211	PZ726781	2849	161	8.72202
Betatorquevirus	Madahom torque teno virus 212	PZ726372	2848	276	15.1712
Betatorquevirus	Madahom torque teno virus 213	PZ726674	2846	551	30.2982
Betatorquevirus	Madahom torque teno virus 214	PZ726766	2846	131	7.18954
Betatorquevirus	Madahom torque teno virus 215	PZ726789	2846	262	14.5912
Betatorquevirus	Madahom torque teno virus 216	PZ726692	2847	237	13.1806
Betatorquevirus	Madahom torque teno virus 217	PZ726419	2846	555	30.4755
Betatorquevirus	Madahom torque teno virus 218	PZ726588	2846	811	45.099
Betatorquevirus	Madahom torque teno virus 219	PZ726420	2839	294	16.1387
Betatorquevirus	Madahom torque teno virus 22	PZ726585	2855	329	18.0135
Betatorquevirus	Madahom torque teno virus 22	PZ726613	2894	1008	54.9905
Betatorquevirus	Madahom torque teno virus 220	PZ726790	2828	996	55.1557
Betatorquevirus	Madahom torque teno virus 221	PZ726363	2827	704	39.2727
Betatorquevirus	Madahom torque teno virus 222	PZ726652	2827	3475	193.704
Betatorquevirus	Madahom torque teno virus 223	PZ726379	2831	172	9.53003
Betatorquevirus	Madahom torque teno virus 224	PZ726387	2830	284	15.747
Betatorquevirus	Madahom torque teno virus 225	PZ726399	2830	1410	78.4858
Betatorquevirus	Madahom torque teno virus 226	PZ726407	2826	387	21.4716
Betatorquevirus	Madahom torque teno virus 227	PZ726519	2826	1525	84.6046
Betatorquevirus	Madahom torque teno virus 228	PZ726798	2826	12588	697.792
Betatorquevirus	Madahom torque teno virus 229	PZ726797	2827	308	17.136
Betatorquevirus	Madahom torque teno virus 23	PZ726439	2866	337	18.5718
Betatorquevirus	Madahom torque teno virus 23	PZ726672	2866	208	11.4102
Betatorquevirus	Madahom torque teno virus 230	PZ726364	2826	2652	147.343
Betatorquevirus	Madahom torque teno virus 231	PZ726365	2826	936	51.7754
Betatorquevirus	Madahom torque teno virus 232	PZ726549	2833	930	51.7685
Betatorquevirus	Madahom torque teno virus 233	PZ726518	2837	429	23.7447
Betatorquevirus	Madahom torque teno virus 234	PZ726603	2837	986	54.6014
Betatorquevirus	Madahom torque teno virus 235	PZ726710	2837	421	23.2527
Betatorquevirus	Madahom torque teno virus 236	PZ726547	2839	325	18.0941
Betatorquevirus	Madahom torque teno virus 237	PZ726815	2839	1439	78.936
Betatorquevirus	Madahom torque teno virus 238	PZ726398	2838	382	21.2228
Betatorquevirus	Madahom torque teno virus 239	PZ726757	2834	513	28.0451
Betatorquevirus	Madahom torque teno virus 24	PZ726669	2892	11827	644.482
Betatorquevirus	Madahom torque teno virus 24	PZ726759	2892	353	19.1036
Betatorquevirus	Madahom torque teno virus 240	PZ726308	2833	1201	66.7477
Betatorquevirus	Madahom torque teno virus 241	PZ726362	2833	401	22.208
Betatorquevirus	Madahom torque teno virus 242	PZ726767	2837	126	6.92817
Betatorquevirus	Madahom torque teno virus 243	PZ726475	2836	2355	130.023
Betatorquevirus	Madahom torque teno virus 244	PZ726676	2835	512	28.3702
Betatorquevirus	Madahom torque teno virus 245	PZ726640	2878	1731	93.6771
Betatorquevirus	Madahom torque teno virus 246	PZ726688	2943	2793	149.722
Betatorquevirus	Madahom torque teno virus 247	PZ726629	2941	2399	128.277
Betatorquevirus	Madahom torque teno virus 248	PZ726698	2941	765	41.0605
Betatorquevirus	Madahom torque teno virus 249	PZ726533	2945	291	15.3535
Betatorquevirus	Madahom torque teno virus 250	PZ726742	2944	8080	431.291
Betatorquevirus	Madahom torque teno virus 251	PZ726807	2944	329	17.3329
Betatorquevirus	Madahom torque teno virus 252	PZ726725	2938	228	12.307
Betatorquevirus	Madahom torque teno virus 253	PZ726630	2936	265	14.3306
Betatorquevirus	Madahom torque teno virus 254	PZ726649	2936	93	5.01759
Betatorquevirus	Madahom torque teno virus 255	PZ726384	2940	325	17.3968
Betatorquevirus	Madahom torque teno virus 256	PZ726457	2940	1399	74.6448
Betatorquevirus	Madahom torque teno virus 257	PZ726341	2939	136	7.16135
Betatorquevirus	Madahom torque teno virus 258	PZ726812	2948	3117	165.774
Betatorquevirus	Madahom torque teno virus 259	PZ726394	2960	1748	92.9634
Betatorquevirus	Madahom torque teno virus 26	PZ726418	2856	1213	66.5713
Betatorquevirus	Madahom torque teno virus 26	PZ726620	2856	622	34.1386
Betatorquevirus	Madahom torque teno virus 260	PZ726305	2958	172	9.16916
Betatorquevirus	Madahom torque teno virus 261	PZ726561	2958	2840	150.833
Betatorquevirus	Madahom torque teno virus 262	PZ726299	2962	621	33.0352
Betatorquevirus	Madahom torque teno virus 263	PZ726622	2962	473	25.107
Betatorquevirus	Madahom torque teno virus 264	PZ726687	2961	689	36.7172
Betatorquevirus	Madahom torque teno virus 266	PZ726315	2951	388	20.8004
Betatorquevirus	Madahom torque teno virus 267	PZ726388	2950	120	6.38036
Betatorquevirus	Madahom torque teno virus 268	PZ726635	2955	3333	176.943
Betatorquevirus	Madahom torque teno virus 269	PZ726342	2953	330	17.4966
Betatorquevirus	Madahom torque teno virus 27	PZ726590	2843	1253	69.2276
Betatorquevirus	Madahom torque teno virus 27	PZ726646	2843	1878	103.214
Betatorquevirus	Madahom torque teno virus 270	PZ726414	2952	532	28.106
Betatorquevirus	Madahom torque teno virus 271	PZ726491	2928	24374	1305.13
Betatorquevirus	Madahom torque teno virus 272	PZ726492	2928	208	11.135
Betatorquevirus	Madahom torque teno virus 273	PZ726808	2925	134	7.24
Betatorquevirus	Madahom torque teno virus 274	PZ726786	2929	523	27.7909
Betatorquevirus	Madahom torque teno virus 275	PZ726353	2928	455	24.2145
Betatorquevirus	Madahom torque teno virus 276	PZ726430	2928	332	17.7711
Betatorquevirus	Madahom torque teno virus 277	PZ726502	2922	2085	112.753
Betatorquevirus	Madahom torque teno virus 278	PZ726343	2920	489	26.3942
Betatorquevirus	Madahom torque teno virus 279	PZ726415	2920	322	17.4765
Betatorquevirus	Madahom torque teno virus 28	PZ726574	2902	1094	59.5058
Betatorquevirus	Madahom torque teno virus 28	PZ726813	2902	4602	248.704
Betatorquevirus	Madahom torque teno virus 280	PZ726431	2923	526	28.4075
Betatorquevirus	Madahom torque teno virus 281	PZ726573	2923	1377	74.1003
Betatorquevirus	Madahom torque teno virus 282	PZ726744	2923	955	51.3761
Betatorquevirus	Madahom torque teno virus 283	PZ726382	2929	306	16.5581
Betatorquevirus	Madahom torque teno virus 284	PZ726563	2934	781	41.9296
Betatorquevirus	Madahom torque teno virus 285	PZ726612	2934	404	21.5887
Betatorquevirus	Madahom torque teno virus 286	PZ726726	2934	428	22.8412
Betatorquevirus	Madahom torque teno virus 287	PZ726743	2936	290	15.6113
Betatorquevirus	Madahom torque teno virus 288	PZ726761	2936	148	7.94867
Betatorquevirus	Madahom torque teno virus 289	PZ726469	2935	1230	65.3278
Betatorquevirus	Madahom torque teno virus 29	PZ726410	2900	2219	119.828
Betatorquevirus	Madahom torque teno virus 29	PZ726577	2900	308	16.7491
Betatorquevirus	Madahom torque teno virus 290	PZ726636	2931	515	27.5476
Betatorquevirus	Madahom torque teno virus 291	PZ726565	2930	2998	161.303
Betatorquevirus	Madahom torque teno virus 292	PZ726712	2930	295	15.8353
Betatorquevirus	Madahom torque teno virus 293	PZ726461	2932	678	35.9673
Betatorquevirus	Madahom torque teno virus 294	PZ726479	2931	2926	157.356
Betatorquevirus	Madahom torque teno virus 295	PZ726564	2931	2434	130.812
Betatorquevirus	Madahom torque teno virus 30	PZ726359	2857	358	19.6612
Betatorquevirus	Madahom torque teno virus 30	PZ726695	2857	123	6.67307
Betatorquevirus	Madahom torque teno virus 31	PZ726306	2846	307	16.8205
Betatorquevirus	Madahom torque teno virus 31	PZ726643	2847	335	18.6033
Betatorquevirus	Madahom torque teno virus 32	PZ726659	2912	4448	239.53
Betatorquevirus	Madahom torque teno virus 32	PZ726665	2912	296	15.9377
Betatorquevirus	Madahom torque teno virus 321	PZ726300	2977	222	11.7503
Betatorquevirus	Madahom torque teno virus 322	PZ726447	2973	271	14.4247
Betatorquevirus	Madahom torque teno virus 323	PZ726697	2969	265	14.3324
Betatorquevirus	Madahom torque teno virus 324	PZ726413	2983	935	49.3876
Betatorquevirus	Madahom torque teno virus 325	PZ726532	2981	471	24.7665
Betatorquevirus	Madahom torque teno virus 326	PZ726729	2979	731	38.6702
Betatorquevirus	Madahom torque teno virus 327	PZ726653	2966	1628	86.3356
Betatorquevirus	Madahom torque teno virus 328	PZ726375	2965	222	11.7464
Betatorquevirus	Madahom torque teno virus 329	PZ726422	2965	2072	109.441
Betatorquevirus	Madahom torque teno virus 33	PZ726673	2847	1544	85.3122
Betatorquevirus	Madahom torque teno virus 33	PZ726740	2847	354	19.5258
Betatorquevirus	Madahom torque teno virus 330	PZ726429	2968	1410	74.5295
Betatorquevirus	Madahom torque teno virus 331	PZ726489	2968	3022	160.785
Betatorquevirus	Madahom torque teno virus 332	PZ726686	2968	258	13.5447
Betatorquevirus	Madahom torque teno virus 333	PZ726728	2984	370	19.6683
Betatorquevirus	Madahom torque teno virus 340	PZ726727	2996	1816	95.6925
Betatorquevirus	Madahom torque teno virus 341	PZ726737	2993	801	42.0936
Betatorquevirus	Madahom torque teno virus 342	PZ726487	2990	2574	135.455
Betatorquevirus	Madahom torque teno virus 344	PZ726625	3011	646	33.7267
Betatorquevirus	Madahom torque teno virus 345	PZ726486	3006	3338	175.264
Betatorquevirus	Madahom torque teno virus 346	PZ726445	2920	744	39.843
Betatorquevirus	Madahom torque teno virus 347	PZ726668	2894	452	24.5703
Betatorquevirus	Madahom torque teno virus 348	PZ726763	2893	216	11.7182
Betatorquevirus	Madahom torque teno virus 349	PZ726354	2892	945	51.2028
Betatorquevirus	Madahom torque teno virus 35	PZ726572	2908	920	49.9579
Betatorquevirus	Madahom torque teno virus 35	PZ726738	2902	2412	130.705
Betatorquevirus	Madahom torque teno virus 350	PZ726317	2895	10750	585.578
Betatorquevirus	Madahom torque teno virus 351	PZ726718	2895	185	10.0386
Betatorquevirus	Madahom torque teno virus 352	PZ726444	2894	149	8.05831
Betatorquevirus	Madahom torque teno virus 353	PZ726654	2891	672	36.5589
Betatorquevirus	Madahom torque teno virus 354	PZ726746	2891	405	21.8132
Betatorquevirus	Madahom torque teno virus 355	PZ726318	2890	383	20.9555
Betatorquevirus	Madahom torque teno virus 356	PZ726741	2892	3061	167.494
Betatorquevirus	Madahom torque teno virus 357	PZ726471	2891	241	13.1113
Betatorquevirus	Madahom torque teno virus 358	PZ726578	2891	9584	523.433
Betatorquevirus	Madahom torque teno virus 359	PZ726385	2896	282	15.2007
Betatorquevirus	Madahom torque teno virus 36	PZ726304	2857	384	21.3048
Betatorquevirus	Madahom torque teno virus 36	PZ726780	2857	239	13.0802
Betatorquevirus	Madahom torque teno virus 360	PZ726667	2899	1931	103.963
Betatorquevirus	Madahom torque teno virus 361	PZ726693	2899	214	11.4922
Betatorquevirus	Madahom torque teno virus 362	PZ726351	2898	225	12.1092
Betatorquevirus	Madahom torque teno virus 363	PZ726350	2899	392	21.1772
Betatorquevirus	Madahom torque teno virus 364	PZ726369	2899	455	24.7228
Betatorquevirus	Madahom torque teno virus 365	PZ726551	2899	153	8.26337
Betatorquevirus	Madahom torque teno virus 366	PZ726446	2897	180	9.83182
Betatorquevirus	Madahom torque teno virus 367	PZ726452	2897	2184	118.527
Betatorquevirus	Madahom torque teno virus 369	PZ726706	2898	817	44.6601
Betatorquevirus	Madahom torque teno virus 37	PZ726525	2940	1921	103.096
Betatorquevirus	Madahom torque teno virus 37	PZ726562	2940	1045	56.3491
Betatorquevirus	Madahom torque teno virus 370	PZ726771	2898	151	8.20415
Betatorquevirus	Madahom torque teno virus 371	PZ726426	2897	1042	56.3495
Betatorquevirus	Madahom torque teno virus 372	PZ726778	2884	265	14.425
Betatorquevirus	Madahom torque teno virus 373	PZ726477	2883	2891	158.466
Betatorquevirus	Madahom torque teno virus 374	PZ726386	2881	211	11.5712
Betatorquevirus	Madahom torque teno virus 375	PZ726794	2886	513	28.0724
Betatorquevirus	Madahom torque teno virus 376	PZ726764	2885	385	20.7229
Betatorquevirus	Madahom torque teno virus 377	PZ726507	2884	296	16.0505
Betatorquevirus	Madahom torque teno virus 378	PZ726396	2879	2369	129.717
Betatorquevirus	Madahom torque teno virus 379	PZ726639	2879	2211	120.513
Betatorquevirus	Madahom torque teno virus 38	PZ726448	2858	1802	96.6318
Betatorquevirus	Madahom torque teno virus 38	PZ726720	2939	457	24.3919
Betatorquevirus	Madahom torque teno virus 380	PZ726320	2878	3081	168.774
Betatorquevirus	Madahom torque teno virus 381	PZ726437	2881	722	39.3072
Betatorquevirus	Madahom torque teno virus 382	PZ726483	2881	2850	155.934
Betatorquevirus	Madahom torque teno virus 383	PZ726356	2880	380	20.7956
Betatorquevirus	Madahom torque teno virus 384	PZ726598	2886	458	24.8673
Betatorquevirus	Madahom torque teno virus 385	PZ726537	2890	1023	55.9204
Betatorquevirus	Madahom torque teno virus 386	PZ726450	2889	988	53.9335
Betatorquevirus	Madahom torque teno virus 387	PZ726601	2888	669	36.5106
Betatorquevirus	Madahom torque teno virus 388	PZ726455	2890	1168	64.0033
Betatorquevirus	Madahom torque teno virus 389	PZ726503	2890	8221	445.976
Betatorquevirus	Madahom torque teno virus 39	PZ726536	2899	467	25.3991
Betatorquevirus	Madahom torque teno virus 39	PZ726666	2899	588	31.6668
Betatorquevirus	Madahom torque teno virus 390	PZ726504	2890	4589	250.271
Betatorquevirus	Madahom torque teno virus 391	PZ726355	2886	550	29.8289
Betatorquevirus	Madahom torque teno virus 392	PZ726381	2886	1351	73.6608
Betatorquevirus	Madahom torque teno virus 393	PZ726506	2886	497	26.9843
Betatorquevirus	Madahom torque teno virus 394	PZ726580	2887	1066	57.4465
Betatorquevirus	Madahom torque teno virus 395	PZ726765	2887	253	13.5831
Betatorquevirus	Madahom torque teno virus 396	PZ726319	2886	3093	168.928
Betatorquevirus	Madahom torque teno virus 397	PZ726496	2913	623	33.7705
Betatorquevirus	Madahom torque teno virus 398	PZ726755	2913	439	23.5425
Betatorquevirus	Madahom torque teno virus 399	PZ726345	2912	1266	67.836
Betatorquevirus	Madahom torque teno virus 40	PZ726534	2945	229	12.1263
Betatorquevirus	Madahom torque teno virus 40	PZ726784	2945	1030	54.756
Betatorquevirus	Madahom torque teno virus 400	PZ726434	2914	513	27.6404
Betatorquevirus	Madahom torque teno virus 401	PZ726708	2914	196	10.5333
Betatorquevirus	Madahom torque teno virus 402	PZ726391	2913	580	31.2211
Betatorquevirus	Madahom torque teno virus 403	PZ726600	2910	328	17.8493
Betatorquevirus	Madahom torque teno virus 404	PZ726571	2909	6504	351.524
Betatorquevirus	Madahom torque teno virus 405	PZ726690	2909	1323	71.9928
Betatorquevirus	Madahom torque teno virus 406	PZ726470	2910	411	22.0837
Betatorquevirus	Madahom torque teno virus 407	PZ726569	2910	888	48.1112
Betatorquevirus	Madahom torque teno virus 408	PZ726570	2910	473	25.5692
Betatorquevirus	Madahom torque teno virus 409	PZ726638	2915	771	41.1949
Betatorquevirus	Madahom torque teno virus 41	PZ726604	2826	181	10.0134
Betatorquevirus	Madahom torque teno virus 41	PZ726617	2829	783	43.3964
Betatorquevirus	Madahom torque teno virus 410	PZ726568	2919	500	26.9112
Betatorquevirus	Madahom torque teno virus 411	PZ726421	2918	132	7.08418
Betatorquevirus	Madahom torque teno virus 412	PZ726497	2918	2057	110.999
Betatorquevirus	Madahom torque teno virus 413	PZ726608	2920	155	8.36426
Betatorquevirus	Madahom torque teno virus 414	PZ726700	2920	560	30.5213
Betatorquevirus	Madahom torque teno virus 415	PZ726762	2920	727	39.044
Betatorquevirus	Madahom torque teno virus 416	PZ726344	2915	755	40.608
Betatorquevirus	Madahom torque teno virus 417	PZ726495	2915	4223	227.078
Betatorquevirus	Madahom torque teno virus 418	PZ726526	2915	474	25.5808
Betatorquevirus	Madahom torque teno virus 419	PZ726333	2917	903	48.4254
Betatorquevirus	Madahom torque teno virus 42	PZ726290	2936	658	35.2832
Betatorquevirus	Madahom torque teno virus 42	PZ726440	2936	240	12.9196
Betatorquevirus	Madahom torque teno virus 420	PZ726809	2917	203	10.9765
Betatorquevirus	Madahom torque teno virus 421	PZ726449	2916	433	23.3868
Betatorquevirus	Madahom torque teno virus 422	PZ726436	2901	304	16.5667
Betatorquevirus	Madahom torque teno virus 423	PZ726575	2901	264	14.3424
Betatorquevirus	Madahom torque teno virus 424	PZ726576	2901	1972	106.68
Betatorquevirus	Madahom torque teno virus 425	PZ726348	2902	785	42.25
Betatorquevirus	Madahom torque teno virus 426	PZ726499	2902	294	15.9251
Betatorquevirus	Madahom torque teno virus 427	PZ726605	2902	180	9.74491
Betatorquevirus	Madahom torque teno virus 428	PZ726787	2900	346	18.7589
Betatorquevirus	Madahom torque teno virus 429	PZ726316	2899	1102	60.0018
Betatorquevirus	Madahom torque teno virus 43	PZ726656	2935	4643	248.948
Betatorquevirus	Madahom torque teno virus 43	PZ726691	2908	38985	2099.51
Betatorquevirus	Madahom torque teno virus 430	PZ726349	2899	1158	62.8036
Betatorquevirus	Madahom torque teno virus 431	PZ726432	2900	1057	57.1636
Betatorquevirus	Madahom torque teno virus 432	PZ726500	2900	1220	66.1473
Betatorquevirus	Madahom torque teno virus 433	PZ726777	2900	1799	97.3433
Betatorquevirus	Madahom torque teno virus 434	PZ726637	2903	405	21.9444
Betatorquevirus	Madahom torque teno virus 435	PZ726347	2905	199	10.7699
Betatorquevirus	Madahom torque teno virus 436	PZ726535	2905	175	9.44428
Betatorquevirus	Madahom torque teno virus 437	PZ726704	2905	162	8.80472
Betatorquevirus	Madahom torque teno virus 438	PZ726785	2908	373	20.1951
Betatorquevirus	Madahom torque teno virus 439	PZ726346	2907	331	17.7719
Betatorquevirus	Madahom torque teno virus 440	PZ726731	2906	2269	122.849
Betatorquevirus	Madahom torque teno virus 441	PZ726701	2904	308	16.8998
Betatorquevirus	Madahom torque teno virus 442	PZ726721	2904	723	39.037
Betatorquevirus	Madahom torque teno virus 443	PZ726370	2903	126	6.74428
Betatorquevirus	Madahom torque teno virus 444	PZ726498	2904	668	36.0621
Betatorquevirus	Madahom torque teno virus 445	PZ726626	2904	794	42.5425
Betatorquevirus	Madahom torque teno virus 446	PZ726684	2904	1399	75.7277
Betatorquevirus	Madahom torque teno virus 45	PZ726395	2938	1245	66.4541
Betatorquevirus	Madahom torque teno virus 45	PZ726650	2938	455	24.3655
Betatorquevirus	Madahom torque teno virus 46	PZ726550	2832	1319	72.9452
Betatorquevirus	Madahom torque teno virus 46	PZ726647	2778	74	4.06264
Betatorquevirus	Madahom torque teno virus 47	PZ726508	2879	300	16.4544
Betatorquevirus	Madahom torque teno virus 47	PZ726631	2798	333	18.2085
Betatorquevirus	Madahom torque teno virus 48	PZ726521	2783	1211	68.733
Betatorquevirus	Madahom torque teno virus 48	PZ726595	2756	252	14.365
Betatorquevirus	Madahom torque teno virus 5	PZ726329	2750	783	45.0996
Betatorquevirus	Madahom torque teno virus 5	PZ726425	2750	982	56.0781
Betatorquevirus	Madahom torque teno virus 5	PZ726758	2750	350	20
Betatorquevirus	Madahom torque teno virus 5	PZ726810	2750	165	9.38846
Betatorquevirus	Madahom torque teno virus 50	PZ726596	2783	175	9.74511
Betatorquevirus	Madahom torque teno virus 50	PZ726678	2810	278	15.3654
Betatorquevirus	Madahom torque teno virus 53	PZ726443	2807	139	7.75725
Betatorquevirus	Madahom torque teno virus 53	PZ726592	2806	1046	59.0072
Betatorquevirus	Madahom torque teno virus 54	PZ726310	2874	271	14.7977
Betatorquevirus	Madahom torque teno virus 54	PZ726610	2874	118	6.38289
Betatorquevirus	Madahom torque teno virus 55	PZ726416	2877	513	27.7338
Betatorquevirus	Madahom torque teno virus 55	PZ726538	2877	322	17.5464
Betatorquevirus	Madahom torque teno virus 56	PZ726770	2806	509	28.4842
Betatorquevirus	Madahom torque teno virus 56	PZ726817	2806	257	14.355
Betatorquevirus	Madahom torque teno virus 6	PZ726298	2896	514	28.1191
Betatorquevirus	Madahom torque teno virus 6	PZ726312	2896	199	10.7065
Betatorquevirus	Madahom torque teno virus 6	PZ726352	2896	243	13.0867
Betatorquevirus	Madahom torque teno virus 60	PZ726411	2878	351	19.0282
Betatorquevirus	Madahom torque teno virus 60	PZ726614	2878	172	9.40029
Betatorquevirus	Madahom torque teno virus 61	PZ726552	2879	187	10.1792
Betatorquevirus	Madahom torque teno virus 61	PZ726768	2878	163	8.92305
Betatorquevirus	Madahom torque teno virus 63	PZ726311	2745	165	9.36224
Betatorquevirus	Madahom torque teno virus 63	PZ726804	2744	228	13.0913
Betatorquevirus	Madahom torque teno virus 65	PZ726390	2876	2387	130.124
Betatorquevirus	Madahom torque teno virus 65	PZ726703	2876	180	9.92957
Betatorquevirus	Madahom torque teno virus 66	PZ726671	2888	883	47.6004
Betatorquevirus	Madahom torque teno virus 66	PZ726814	2888	293	15.8356
Betatorquevirus	Madahom torque teno virus 68	PZ726545	2858	1152	63.4756
Betatorquevirus	Madahom torque teno virus 69	PZ726681	2856	128	6.91611
Betatorquevirus	Madahom torque teno virus 7	PZ726494	2916	638	34.3012
Betatorquevirus	Madahom torque teno virus 7	PZ726689	2916	485	26.4591
Betatorquevirus	Madahom torque teno virus 7	PZ726745	2916	371	20.0036
Betatorquevirus	Madahom torque teno virus 70	PZ726322	2876	216	11.8966
Betatorquevirus	Madahom torque teno virus 71	PZ726774	2856	599	32.8186
Betatorquevirus	Madahom torque teno virus 72	PZ726739	2857	820	45.0532
Betatorquevirus	Madahom torque teno virus 73	PZ726417	2857	369	20.2748
Betatorquevirus	Madahom torque teno virus 74	PZ726548	2857	378	20.8471
Betatorquevirus	Madahom torque teno virus 75	PZ726661	2857	598	33.0373
Betatorquevirus	Madahom torque teno virus 76	PZ726662	2856	4271	234.189
Betatorquevirus	Madahom torque teno virus 77	PZ726709	2877	438	23.9681
Betatorquevirus	Madahom torque teno virus 78	PZ726514	2856	1346	74.0177
Betatorquevirus	Madahom torque teno virus 79	PZ726584	2856	3584	197.556
Betatorquevirus	Madahom torque teno virus 8	PZ726424	2891	248	13.3969
Betatorquevirus	Madahom torque teno virus 8	PZ726670	2891	655	35.0437
Betatorquevirus	Madahom torque teno virus 8	PZ726754	2894	766	41.7689
Betatorquevirus	Madahom torque teno virus 80	PZ726802	2856	135	7.40207
Betatorquevirus	Madahom torque teno virus 81	PZ726321	2877	453	24.8299
Betatorquevirus	Madahom torque teno virus 82	PZ726747	2878	3788	207.556
Betatorquevirus	Madahom torque teno virus 83	PZ726546	2851	805	44.5209
Betatorquevirus	Madahom torque teno virus 84	PZ726642	2851	904	50.1677
Betatorquevirus	Madahom torque teno virus 85	PZ726705	2851	334	18.4569
Betatorquevirus	Madahom torque teno virus 86	PZ726609	2850	441	24.3733
Betatorquevirus	Madahom torque teno virus 87	PZ726627	2850	550	30.0678
Betatorquevirus	Madahom torque teno virus 88	PZ726294	2850	246	13.3696
Betatorquevirus	Madahom torque teno virus 89	PZ726466	2850	254	13.9674
Betatorquevirus	Madahom torque teno virus 9	PZ726488	2978	5025	266.797
Betatorquevirus	Madahom torque teno virus 9	PZ726566	2924	1243	65.8752
Betatorquevirus	Madahom torque teno virus 9	PZ726645	2924	720	38.1772
Betatorquevirus	Madahom torque teno virus 90	PZ726289	2851	339	18.5209
Betatorquevirus	Madahom torque teno virus 91	PZ726616	2854	2249	124.16
Betatorquevirus	Madahom torque teno virus 92	PZ726451	2853	341	18.8879
Betatorquevirus	Madahom torque teno virus 93	PZ726371	2855	188	10.3057
Betatorquevirus	Madahom torque teno virus 94	PZ726325	2854	41387	2280.98
Betatorquevirus	Madahom torque teno virus 95	PZ726517	2853	1347	74.1043
Betatorquevirus	Madahom torque teno virus 96	PZ726734	2852	197	10.7631
Betatorquevirus	Madahom torque teno virus 97	PZ726788	2852	292	16.0181
Betatorquevirus	Madahom torque teno virus 98	PZ726586	2853	1065	58.495
Betatorquevirus	Madahom torque teno virus 99	PZ726360	2852	1232	67.6325
Gammatorquevirus	Madahom torque teno virus 2	PZ726313	3155	4860	242.839
Gammatorquevirus	Madahom torque teno virus 2	PZ726474	3155	7718	383.628
Gammatorquevirus	Madahom torque teno virus 2	PZ726735	3155	90	4.4002
Gammatorquevirus	Madahom torque teno virus 2	PZ726760	3156	1252	62.333
Gammatorquevirus	Madahom torque teno virus 298	PZ726711	3192	390	19.2281
Gammatorquevirus	Madahom torque teno virus 300	PZ726736	3204	579	27.8232
Gammatorquevirus	Madahom torque teno virus 301	PZ726314	3202	1543	74.3647
Gammatorquevirus	Madahom torque teno virus 317	PZ726724	3211	1096	51.9474
Gammatorquevirus	Madahom torque teno virus 319	PZ726607	3240	874	39.7696
Gammatorquevirus	Madahom torque teno virus 320	PZ726338	3237	3932	190.568
Gammatorquevirus	Madahom torque teno virus 334	PZ726723	3169	609	27.418
Gammatorquevirus	Madahom torque teno virus 337	PZ726719	3171	179	8.89441
Gammatorquevirus	Madahom torque teno virus 343	PZ726783	3155	3214	160.145
Gammatorquevirus	Madahom torque teno virus 64	PZ726404	3210	281	13.7765
Gammatorquevirus	Madahom torque teno virus 64	PZ726529	3208	14916	729.412
Hetorquevirus	Madahom torque teno virus 179	PZ726716	2783	1887	106.835
Hetorquevirus	Madahom torque teno virus 19	PZ726560	2973	1069	56.6989
Hetorquevirus	Madahom torque teno virus 19	PZ726655	2973	114	5.98796
Hetorquevirus	Madahom torque teno virus 25	PZ726383	2919	2169	115.822
Hetorquevirus	Madahom torque teno virus 25	PZ726730	2946	2394	127.606
Hetorquevirus	Madahom torque teno virus 368	PZ726462	2897	311	16.9261
Hetorquevirus	Madahom torque teno virus 44	PZ726611	2937	6423	344.808
Hetorquevirus	Madahom torque teno virus 44	PZ726648	2937	514	27.7456
Lamedtorquevirus	Madahom torque teno virus 306	PZ726460	3185	1055	51.8596
Lamedtorquevirus	Madahom torque teno virus 308	PZ726633	3210	4560	223.634
Lamedtorquevirus	Madahom torque teno virus 58	PZ726330	3184	7409	365.901
Lamedtorquevirus	Madahom torque teno virus 58	PZ726664	3184	3888269	192288
Lamedtorquevirus	Madahom torque teno virus 67	PZ726485	3160	22725	1138.46
Lamedtorquevirus	Madahom torque teno virus 67	PZ726634	3159	4168	207.71
Memtorquevirus	Madahom torque teno virus 296	PZ726806	3198	1444	71.207
Memtorquevirus	Madahom torque teno virus 297	PZ726531	3197	2718	133.733
Memtorquevirus	Madahom torque teno virus 299	PZ726402	3205	942	45.8514
Memtorquevirus	Madahom torque teno virus 305	PZ726293	3185	827	40.8685
Memtorquevirus	Madahom torque teno virus 315	PZ726811	3221	2951	143.989
Memtorquevirus	Madahom torque teno virus 316	PZ726606	3215	460	22.5504
Memtorquevirus	Madahom torque teno virus 336	PZ726753	3165	1863	92.6345
Memtorquevirus	Madahom torque teno virus 338	PZ726773	3171	3110	154.778
Memtorquevirus	Madahom torque teno virus 51	PZ726340	3200	59396	2917.41
Memtorquevirus	Madahom torque teno virus 51	PZ726793	3200	4507	221.533
Memtorquevirus	Madahom torque teno virus 57	PZ726339	3179	11964	590.925
Memtorquevirus	Madahom torque teno virus 57	PZ726752	3176	2049	101.511
Memtorquevirus	Madahom torque teno virus 62	PZ726530	3207	623	30.5945
Memtorquevirus	Madahom torque teno virus 62	PZ726657	3208	6056	295.474
Sadetorquevirus	Madahom torque teno virus 34	PZ726493	2923	1057	56.6177
Sadetorquevirus	Madahom torque teno virus 34	PZ726567	2923	241	12.8976
Samektorquevirus	Madahom torque teno virus 3	PZ726331	3166	1483	73.3992
Samektorquevirus	Madahom torque teno virus 3	PZ726374	3165	1277	63.2662
Samektorquevirus	Madahom torque teno virus 3	PZ726393	3166	2164	107.158
Samektorquevirus	Madahom torque teno virus 3	PZ726715	3166	387	19.0653
Samektorquevirus	Madahom torque teno virus 302	PZ726782	3180	445	22.0495
Samektorquevirus	Madahom torque teno virus 303	PZ726409	3178	1414	69.5268
Samektorquevirus	Madahom torque teno virus 304	PZ726524	3171	4453	221.236
Samektorquevirus	Madahom torque teno virus 307	PZ726558	3184	5285	262.385
Samektorquevirus	Madahom torque teno virus 335	PZ726750	3166	1171	58.1572
Samektorquevirus	Madahom torque teno virus 339	PZ726682	3169	731	205.249
Samektorquevirus	Madahom torque teno virus 4	PZ726332	3164	9430	469.589
Samektorquevirus	Madahom torque teno virus 4	PZ726373	3166	3498	173.705
Samektorquevirus	Madahom torque teno virus 4	PZ726435	3168	18112	898.296
Samektorquevirus	Madahom torque teno virus 4	PZ726749	3171	9169	454.739
Samektorquevirus	Madahom torque teno virus 49	PZ726714	3178	2145	105.747
Samektorquevirus	Madahom torque teno virus 49	PZ726717	3174	273	13.4782
Yodtorquevirus	Madahom torque teno virus 265	PZ726490	2952	2869	154.123
Yodtorquevirus	Madahom torque teno virus 52	PZ726454	2880	1133	62.3081
Yodtorquevirus	Madahom torque teno virus 52	PZ726458	2880	2668	146.398
